# Functional divergence of the *bag of marbles* gene in the *Drosophila melanogaster* species group

**DOI:** 10.1101/2021.06.25.449946

**Authors:** Jaclyn E. Bubnell, Cynthia K.S. Ulbing, Paula Fernandez Begne, Charles F. Aquadro

## Abstract

In *Drosophila melanogaster*, a key germline stem cell (GSC) differentiation factor, *bag of marbles* (*bam*) shows rapid bursts of amino acid fixations between sibling species *D. melanogaster* and *D. simulans*, but not in the outgroup species *D. ananassae*. Here, we test the null hypothesis that *bam’*s differentiation function is conserved between *D. melanogaster* and four additional *Drosophila* species in the *melanogaster* species group spanning approximately 30 million years of divergence. Surprisingly, we demonstrate that *bam* is not necessary for oogenesis or spermatogenesis in *D. teissieri* nor is *bam* necessary for spermatogenesis in *D. ananassae*. Remarkably *bam* function may change on a relatively short time scale. We further report tests of neutral sequence evolution at *bam* in additional species of *Drosophila* and find a positive, but not perfect, correlation between evidence for positive selection at *bam* and its essential role in GSC regulation and fertility for both males and females. Further characterization of *bam* function in more divergent lineages will be necessary to distinguish between *bam’s* critical gametogenesis role being newly derived in *D. melanogaster, D. simulans, D. yakuba*, and *D. ananassae* females or it being basal to the genus and subsequently lost in numerous lineages.
