## Supplementary Tables for "Functional divergence of the *bag of marbles* gene in the *Drosophila melanogaster* species group"

### Sheet: Table S1 primers
Table S1 All Primers used in this study for CRISPR constructs, cloning, W. pipientis PCR, and RT-qPCR.
ID	Primer description	Species used in	Sequence
P1	ARMF 349	W. pipientis	TTCGCCAATCTGCAGATTAAA
P2	ARMR 663	W. pipientis	GTTTTAAACGCTTGACAA
P3	ARMF 391 qPCR	W. pipientis	TCGGCGTCTTATGTTCAATTT
P4	ARMR 569 qPCR	W. pipientis	CAAAGAATCCCCGAGTTAGC
P28	simbamnull_5’homologyR	D. simulans	aattagatccGCAGAGTCTTTACACTGTCG
P29	simbamnull_5’homologyF	D. simulans	cccttcgctgaagcaggtggTGCAAATACCCTTTGTGC
P30	simbamnull_3’homologyR	D. simulans	cgagctgcagaaggcctaggTGCTGGACAGGATATTCGGC
P31	simbamnull_3’homologyF	D. simulans	atgtatcttaGTCCGGGAAGCAGCCCAT
P32	simbamhom_DsRedF	D. simulans	aagactctgcGGATCTAATTCAATTAGAGACTAATTC
P33	simbamhom_DsRedR	D. simulans	cttcccggacTAAGATACATTGATGAGTTTGG
P53	open_phDDsRed-F-asckill	all Drosophila	cctaggccttctgcagctcg
P54	open_phDDsRed-R-RIkill	all Drosophila	cCACCTGCTTCAGCGAAGGGCGA
P116	yak-5’homarm_fwd	D. yakuba	tcgctgaagcaggtggaattcttTCGGGATTTTGTGAAAGTACAAG
P117	yak-5'homarm_rev	D. yakuba	ttgaattagatccTTCTGACGCGAACGCTTC
P118	yak-3Xp3-DsRed_fwd	D. yakuba	gttcgcgtcagaaGGATCTAATTCAATTAGAGACTAATTC
P119	yak-3Xp3-DsRed_rev	D. yakuba	ggcccggggaccaTAAGATACATTGATGAGTTTGGAC
P120	yak-3'homarm_fwd	D. yakuba	tcaatgtatcttaTGGTCCCCGGGCCAAAGC
P121	yak-3'homarm_rev	D. yakuba	tgcagaaggcctaggcgcgccCGATATTACAAATACTTTTTAAAAAGCTATAAAATATGTTCAAGAATACAAATATGTAGTCCG
P122	yak-bam-null-gRNA1	D. yakuba	gtcgCAGAAGCGTTCGCGTCAGTT
P123	yak-bam-null-gRNA1AP	D. yakuba	aaacAACTGACGCGAACGCTTCTG
P124	yak-bam-null-gRNA2	D. yakuba	gtcgAGCCGCTCCAGCCTTCGTAG
P125	yak-bam-null-gRNA2AP	D. yakuba	aaacCTACGAAGGCTGGAGCGGCT
p196	tei bam exon 1 reverse RT-qPCR	D. teissieri	GGAGTCTACCGAAGTTCTCCTG
P215	5’ short homology arm fwd —ana null	D. ananassae	cccttcgctgaagcaggtggaattcGCGGAATGCCTGAATCGAAA
P216	5’ long and short homology arm rev —ana null	D. ananassae	ttgaattagatccggaggcaggctagctgagcctgcacctaatcaagattgcggtccaattctatttcctctgaagGGGGATTCAACATTTTTCCCCT
P217	3xP3-XFP fwd ana null	D. ananassae	ctagcctgcctccGGATCTAATTCAATTAGAGACT
P218	3xP3-XFP rev ana null	D. ananassae	cagttggagtccaTAAGATACATTGATGAGTTTGGACA
P219	3’ homology arm fwd —ana null	D. ananassae	tcaatgtatcttaTGGACTCCAACTGCAACGC
P220	3’ homology arm rev —ana null	D. ananassae	gagctgcagaaggcctaggcgcgccGCAAATACCCGCTTGAGCAG
P277	3'homarm (1 F) - 3xp3-dsred-polyA-mel	D. melanogaster	TCAATGTATCTTAAGGAAAGCCACTTGTGAGTACG
P278	3'homarm (1500 R) - pHD-DsRed-attP-open-mel	D. melanogaster	GAGCTGCAGAAGGCCTAGGCGCGCCATATAAGCTTATTCACGAATACA
P279	3xp3-dsred-polyA (1 F) - 5'homarm-mel	D. melanogaster	AAACGAAGATCCGGGATCTAATTCAATTAGAGACT
P280	3xp3-dsred-polyA (1145 R) - 3'homarm-mel	D. melanogaster	AAGTGGCTTTCCTTAAGATACATTGATGAGTTTGGACA
P281	5'homarm (1 F) - pHD-DsRed-attP-open-mel	D. melanogaster	CCCTTCGCTGAAGCAGGTGGAATTCGTAAAATGGGACTCGCGATGA
P282	5'homarm (1500 R) - 3xp3-dsred-polyA-mel	D. melanogaster	TTGAATTAGATCCCGGATCTTCGTTTTCATTGCCT
P283	3'homarm-tei-bam (1 F) - 3xp3-dsred-polyA	D. teissieri	TCAATGTATCTTATGGAGAAGAATTTGGCCTTCA
P284	3'homarm-tei-bam (1500 R)	D. teissieri	GAGCTGCAGAAGGCCTAGGCGCGCCTAAACTTTTAAAATACTTTTCTTTCGAGA
P285	3xp3-dsred-polyA (1 F) - 5'	D. teissieri	AATTTCAGGCAGAGGATCTAATTCAATTAGAGACT
P286	3xp3-dsred-polyA (1145 R) - 3'	D. teissieri	AAATTCTTCTCCATAAGATACATTGATGAGTTTGGACA
P287	5'homarm-yakere_consensus (1 F)	D. teissieri	CCCTTCGCTGAAGCAGGTGGAATTCCGATGAACCACAAATTATTAA
P288	5'homarm-yakere_consensus (1498 R)	D. teissieri	TTGAATTAGATCCTCTGCCTGAAATTGCGATCCA
p365	ana bam forward RT-qPCR	D. ananassae	TCAAGGAGATTTCAAAGAACCCA
p366	ana bam reverse RT-qPCR	D. ananassae	AGTCAGCGGCAAGAACATCA
p371	tei bam exon 1 forward RT-qPCR	D. teissieri	GCAGAAGGAGAACGTGTGGA
p372	tei bam exon 2 reverse RT-qPCR	D. teissieri	CATTGAGTTTTGGCGCGAGA
p388	wsp_F	W. pipientis	CATTGGTGTTGGTGTTGGTG
p389	wsp_R	W. pipientis	ACCGAAATAACGAGCTCCAG
p406	tei bam exon 2 forward RT-qPCR	D. teissieri	TCGAAATGCGCCATCGAAAC
p407	tei bam exon 3 reverse RT-qPCR	D. teissieri	TCAGCAAACTCTCCAGTCGC
p418	ana Rp49 for RT-qPCR forward	D. ananassae	GGTTACGGTTCCAACAAGCG
p419	ana Rp49 for RT-qPCR reverse	D. ananassae	TGCGCTTCTTCGAAGACACT
p520	SV40 polyA forward 3' end	all Drosophila	GCATTCTAGTTGTGGTTTGTCC
p521	tei bam wildtype allele forward RT-qPCR	D. teissieri	GCAACGATGACCAGCAATTG
p522	tei bam wildtype allele reverse RT-qPCR	D. teissieri	CTTCGTTTTCGTTGCATTCCA
dprA_F	CAGAACGTTTCGATGCTTCA
dprA_R	TGTTACAGCAAGCGGAATTG
D.moj_bam_F2	ttttggcgcaaagttattga
D.moj_bam_L1	tcgagtctCTAAGcccgatt
D.moj_bam_int_F1	ACCGTCCGATTATGTTTTCG
D.moj_bam_int_R1	GCCAAACGACCGATAAGATG
D.moj_bam_R2	GcccgattacaTTTGGGAAC
D.moj_bam_R1	GGAGCGATGattgacTCTGG
D.moj_bam_F3	atgaaaatacaatcgacgctga
D.pse_bam_F1	TCgaagacaagattctggaaga
D.pse_bam_R1	TTAGCTCcggaagcacaag

### Sheet: Table S2 D affinis locations 
Table S2 Sampling locations for D. affinis population sample in this study.
Line	Location
141.02	Nebraska National Forest
130716-F6	Roc, NY
140515-F19	Roc, NY
ATH14-F6	Athens, GA
140518-F4	Roc, NY
140515-F13	Roc, NY
21 days, 10:02:00	Roc, NY
MSC 1-4	Roc, NY
140515-F26	Roc, NY
140516-F23	Roc, NY
140518-59	Roc, NY
140616-F8	Roc, NY
ATH14-F9	Athens, GA
ATH14-F24	Athens, GA

### Sheet: Table S3 cloning
Table S3 Plasmids, primer names, and templates for cloning donor constructs for CRISPR bam nulls.
Description	Primer pairs for cloning - details and sequences in Table 1	Templates	ID
	5' homology arm	Insertion	3' homology arm	Vector	5' homology arm	Insertion	3' homology arm	Vector
pHD-DsRed-attP2	NA	NA	NA	NA	NA	NA	NA	NA	D3
Han lab Scarless pBac-DsRed	NA	NA	NA	NA	NA	NA	NA	NA	D25
ana bam[Ex1-3xP3-DsRed]	p215 p216	p217 p218	p219 p220	p53 p54	ana reference gDNA	AscI EcoRI insert of D3	ana reference gDNA	AscI EcoRI vector of D3	D29-1
ana bam[Ex1-3xP3-YFP]	p215 p216	p217 p218	p219 p220	p53 p54	ana reference gDNA	sim nos Cas9 gDNA	ana reference gDNA	AscI EcoRI vector of D3	D30-1
mel bam[Ex1-3xP3-DsRed]	p277 p278	p279 p280	p281 p282	p53 p54	w1118 gDNA	AscI EcoRI insert of D3	w1118 gDNA	AscI EcoRI vector of D3	D53-3
mel bam[Ex1-3xP3-YFP]	p277 p278	p279 p280	p281 p282	p53 p54	w1118 gDNA	sim nos Cas9 gDNA	w1118 gDNA	AscI EcoRI vector of D3	D52-5
sim bam[Ex1-3xP3-GFP]	p28 p29	p32 p33	p30 p31	p53 p54	w501 gDNA		w501 gDNA	D3	D4-1
sim bam[Ex1-3xP3-YFP]	NA	p76 p77	NA	p74 p75	w501 gDNA	sim nos Cas9 gDNA	w501 gDNA	D4-1	D15-2
sim bam[L255F-In2-3xP3DsRed]	p202 p203	p204 p205	p206 p207	p53p54	w501 gDNA	D25	w501 gDNA	AscI EcoRI vector of D3	D26-2
tei bam[Ex1-3xP3-DsRed]	p287 p288	p285 p286	p283 p284	p53 p54	tei syn gDNA	AscI EcoRI insert of D3	tei syn gDNA	AscI EcoRI vector of D3	D56-2
tei bam[Ex1-3xP3-YFP]	p287 p288	p285 p286	p283 p284	p53 p54	tei syn gDNA	sim nos Cas9 gDNA	tei syn gDNA	AscI EcoRI vector of D3	D51-3
yak bam[Ex1-3xP3-DsRed]	p116 p117	p118 p119	p120 p121	p51 p52	wyak gDNA	AscI EcoRI insert of D3	wyak gDNA	AscI EcoRI vector of D3	D24-1
yak bam[Ex1-3xP3-YFP]	p116 p117	p118 p119	p120 p121	p51 p52	wyak gDNA	sim nos Cas9 gDNA	wyak gDNA	AscI EcoRI vector of D3	D23-2

### Sheet: Table S4 gRNA plasmids
Table S4 gRNA plasmid and cloning design for the D. yakuba bam null alleles
Description	Primers	Vector construction	Plasmid ID
pFCD3-U6:3-gRNA	NA	NA	D1
yak bam exon1 gRNA1	p122 p123 annealed, BbsI digested	BbsI digested D1 (U6:3)	D21-1
yak bam exon1 gRNA2	p124 p125 annealed, BbsI digested	BbsI digested D1 (U6:3)	D22-1

### Sheet: Table S5 synthetic gRNA
Table S5 Synthetic gRNAs used for generating the CRISPR bam null alleles.
Description	Sequence	Lines used for	gRNA ID
ana-bam_exon 1_1	ATTGGACCGCAATCTTGAGG	ana bam[Ex1-3xP3-YFP], ana bam[Ex1-3xP3-DsRed]	G23
ana-bam_exon 1_2	GGCTCAGCTAGCCTGCCTAA	ana bam[Ex1-3xP3-YFP], ana bam[Ex1-3xP3-DsRed]	G24
ana-bam_exon 1_3	CAATTCTATTTCCTCTGACT	ana bam[Ex1-3xP3-YFP], ana bam[Ex1-3xP3-DsRed]	G25
mel bam exon_1	GCAATGAAAACGAAGATCCG	mel bam[Ex1-3xP3-YFP], mel bam[Ex1-3xP3-DsRed]	G4
sim-bam_exon-1_a	GTCGCATTTGGCCTCCATGGTGAT	sim bam[Ex1-3xP3-YFP]	G2
sim-bam_exon-1_b	GTCGGTTTTCATTGCCTATCACCA	sim bam[Ex1-3xP3-YFP]	G3
sim-bam_exon-1_c	CCACAATTTCAAGCTGATGG	sim bam[Ex1-3xP3-YFP]	G5
sim-bam_exon-1_d	GCGCGAGAAGCCCAAATCGG	sim bam[Ex1-3xP3-YFP]	G6
sim-bam-In2-exon-3	TATAGTCCATGCTCAGCTCA	sim bam[In2-3xP3-DsRed]	G26
tei-bam_exon-1	ATCGCAATTTCAGGCAGA	tei bam[Ex1-3xP3-YFP], tei bam[Ex1-3xP3-DsRed]	G17
yak-bam_from_plasmid	CAGAAGCGTTCGCGTCAGTT	tei bam[Ex1-3xP3-YFP], tei bam[Ex1-3xP3-DsRed]	G11

### Sheet: Table S6 siRNA lig4
Table S6 siRNA to Lig4 used for generating the CRISPR bam null alleles.
siRNA	Sequence	Species used for
Lig4_melgroup	TCCTGCAGCTGATGCTTGCTGTGTCGT	mel, sim, yak, tei
Lig4_melsubgroup	GACACAGCAAGCATCAGCTGCAGGA	ana

### Sheet: Table S7 resequencing primers
Table S7 Primers for resequencing bam from the yakuba complex – D. yakuba, D. santomea, and D. teissieri and from D. affinis. * indicates primers used for PCR amplification of bam.
ID	Sequence	Species
P98	TCCACACGTTCTCCTTCTGC	tei, san
P139*	TCCTTCTGAAATCGCAGACTG	yak, san , tei
P140	GTCGCGCCATTTTAAACGGT	tei
P141	TCGATGTACTCAGCTGCAGT	san
P142*	AATTGCCCATTTGTAACCATTCT	tei, san, yak
P143	CGATGGCGCATTTCGATGTT	san
P151	GAGGCCTTCGGACTGATAGC	san
P182	ATATAAATTGCCCATTTGTAACCATTC	yak, san
P184	GGATGAGTTCCTCACCGCTC	tei
P185	CCGAATAGCGATGCTCCAGA	yak, tei
P186	CATCTCAGTGTGCACGTGTT	tei, yak
P190	AAAAACTCACCAATCGCCGC	yak
P193	GCAGAAGGAGAACGTGTGGA	yak, san, tei
P578*	TTGGAAAGATACCGCTGGAG	affinis
P579*	CAACAATTCTCCAGACAGCAAT	affinis
P580	ATGCCCCATAGCCTGAATGT	affinis
P581	AATTCGGGCCATATGTGCAC	affinis
P582	GCTAAGCTGCTTGGGTTGAG	affinis
P583	CCGCCATTCAAAACTCACCA	affinis

### Sheet: Table S8 teissieri read cov
Table S8. Read coverage for chromsome 3R, bam, and its surrounding genomics regions from D. teissieri short reads aligned to the D. yakuba reference genome.
Location	Coordinates (D. yakuba)	Mean Read Coverage	Std Dev.
all chromosome 3R		66.8	158.6
bam gene region	3R: 27907670-27909336	51.6	30.4
upstream bam	3R: 27905324-27907601	85	35.8
downstream bam	3R: 27909792-27911498	71.6	38.7
