## Supplementary File S2 for "Functional divergence of the *bag of marbles* gene in the *Drosophila melanogaster* species group"

### Sheet: melanogaster male fertility
bam Genotype	Vial	D1	D3	D5	D7	D9_1	D9_2	D11	D13	D15	D17
yfp	1	0	30	17	5	0	0	0	0	0	0
yfp	2	4	41	18	8	5	3	12	5	1	1
yfp	3	0	31	33	7	5	3	12	5	1	1
yfp	4	0	0	0	0	0	0	0	0	0	0
yfp	5	0	0	0	0	0	0	0	0	0	0
yfp	6	0	0	0	0	0	0	0	0	0	0
yfp	7	0	0	0	0	0	0	0	0	0	0
yfp	8	0	39	40	32	19	7	37	39	8	1
yfp	9	0	0	0	0	0	0	0	0	0	0
yfp	10	0	21	14	13	7	1	2	1	3	3
yfp	11	0	0	0	0	0	0	0	0	0	0
yfp	12	4	49	20	13	5	3	28	28	5	1
yfp	13	0	71	27	17	5	2	15	17	6	0
yfp	14	2	70	37	20	9	7	30	27	3	3
yfp	15	0	6	2	16	1	0	0	0	0	0
yfp	16	5	49	22	26	11	5	20	12	2	0
yfp	17	0	52	37	17	0	0	0	0	1	0
yfp	18	0	31	22	24	17	7	34	45	8	0
yfp	19	0	67	21	0	11	5	9	9	3	5
yfp	20	0	31	8	8	6	0	3	4	0	0
yfp	21	11	51	30	15	6	5	37	27	6	0
yfp	22	0	0	0	0	0	0	0	0	0	0
yfp	23	0	0	0	0	0	0	0	0	0	0
yfp	25	0	0	0	0	0	0	0	0	0	0
yfp	26	11	38	29	11	5	9	20	12	0	2
yfp	27	0	0	0	0	0	0	0	0	0	0
yfp	28	0	2	1	0	0	0	0	0	0	0
yfp	29	2	66	23	13	12	7	36	38	3	1
yfp	30	2	57	19	23	4	1	3	0	0	0
yfp	31	0	43	19	8	8	1	13	12	0	0
yfp	32	0	56	36	23	6	3	15	13	1	0
yfp	33	0	0	1	0	0	0	0	0	0	0
yfp	34	1	66	32	27		4	20	1	0	0
DsRed	1	8	54	37	7	3	4	7	6	1	0
DsRed	2	0	0	0	0	0	0	0	0	0	0
DsRed	3	0	41	22	14	6	2	22	17	3	1
DsRed	4	2	45	39	31	26	0	21	3	1	0
DsRed	5	12	52	37	15	9	3	18	23	5	8
DsRed	6	16	55	37	9	3	7	14	18	2	1
DsRed	7	9	62	26	9	2	7	22	18	0	0
DsRed	8	7	60	22	9	9	9	27	9	0	1
DsRed	9	5	64	25	9	5	0	16	10	9	1
DsRed	10	9	65	22	2	2	0	7	5	0	0
DsRed	11	1	33	12	3	2	0	4	0	0	0
DsRed	12	0	25	43	39	1	5	22	14	0	0
DsRed	13	6	36	11	5	7	2	0	0	0	0
DsRed	14	4	44	27	5	7	8	28	15	0	0
DsRed	15	7	63	35	8	5	0	3	0	2	0
DsRed	16	7	35	9	0	2	0	0	0	0	0
DsRed	17	5	48	33	3	1	0	0	2	0	0
DsRed	18	19	59	40	3	0	0	2	6	3	3
DsRed	19	1	12	0	0	0	0	0	0	0	0
DsRed	20	2	37	30	11	3	0	14	14	10	3
DsRed	21	5	35	27	7	2	2	19	12	0	0
DsRed	22	3	38	7	1	5	4	12	3	0	0
DsRed	23	0	0	0	0	0	0	0	0	0	0
DsRed	24	2	38	21	11	5	1	19	5	4	0
DsRed	25	2	38	31	15	0	4	26	20	0	0
DsRed	26	1	47	34	6	5	1	26	32	7	1
DsRed	27	2	33	18	10	2	1	10	7	2	1
DsRed	28	0	31	30	11	0	0	0	0	0	1
DsRed	29	3	2	0	8	4	0	4	0	0	1
DsRed	30	9	56	25	8	1	0	4	2	0	1
DsRed	31	0	57	31	5	0	0	3	8	8	2
wildtype	1	0	6	6	3	2	0	2	1	1	1
wildtype	2	0	46	34	16	6	9	22	19	4	1
wildtype	3	0	0	0	0	0	0	0	0	0	0
wildtype	4	0	26	17	15	20	11	29	26	4	0
wildtype	5	2	19	11	9	10	13	25	22	1	0
wildtype	6	0	16	3	0	16	0	0	0	0	0
wildtype	7	0	23	17	15	11	2	21	15	6	3
wildtype	8	0	0	0	0	0	0	0	0	3	0
wildtype	9	1	63	17	8	6	15	41	42	2	0
wildtype	10	0	55	21	3	8	5	30	18	1	2
wildtype	11	0	55	38	14	2	0	5	3	1	0
wildtype	12	0	49	24	8	1	2	22	16	0	1
wildtype	13	0	25	10	4	1	0	0	1	0	0
wildtype	14	0	59	20	13	7	1	26	30	3	3
wildtype	15	0	49	32	11	8	5	31	34	3	0
wildtype	16	0	28	13	2	2	6	20	7	0	0
wildtype	17	7	38	5	4	9	6	13	10	0	0
wildtype	18	0	0	0	0	0	0	0	0	0	0
wildtype	19	0	0	0	47	40	2	16	18	6	1
wildtype	20	8	66	36	11	3	2	6	15	1	1
wildtype	21	0	5	0	7	4	0	0	0	1	0
wildtype	22	1	35	26	9	0	0	4	4	0	0
wildtype	23	0	59	25	11	1	2	14	17	3	0
wildtype	24	1	50	24	13	3	3	11	1	0	0
wildtype	25	0	39	14	8	6	0	6	0	0	1
wildtype	26	10	41	16	6	5	10	29	7	1	5
wildtype	27	6	63	17	3	7	1	12	16	1	0
wildtype	28	0	89	32	20	3	2	36	30	7	5
DsRed_YFP	1	0	0	0	0	0	0	0	0	0	0
DsRed_YFP	2	0	0	0	0	0	0	0	0	0	0
DsRed_YFP	3	0	0	0	0	0	0	0	0	0	0
DsRed_YFP	4	0	0	0	0	0	0	0	0	0	0
DsRed_YFP	5	0	0	0	0	0	0	0	0	0	0
DsRed_YFP	6	0	0	0	0	0	0	0	0	0	0
DsRed_YFP	7	0	0	0	0	0	0	0	0	0	0
DsRed_YFP	8	0	0	0	0	0	0	0	0	0	0
DsRed_YFP	9	0	0	0	0	0	0	0	0	0	0
DsRed_YFP	10	0	0	0	0	0	0	0	0	0	0
DsRed_YFP	11	0	0	0	0	0	0	0	0	0	0
DsRed_YFP	12	0	0	0	0	0	0	0	0	0	0
DsRed_YFP	13	0	0	0	0	0	0	0	0	0	0
DsRed_YFP	14	0	0	0	0	0	0	0	0	0	0
DsRed_YFP	15	0	0	0	0	0	0	0	0	0	0
DsRed_YFP	16	0	0	0	0	0	0	0	0	0	0
DsRed_YFP	17	0	0	0	0	0	0	0	0	0	0
DsRed_YFP	18	0	0	0	0	0	0	0	0	0	0
DsRed_YFP	19	0	0	0	0	0	0	0	0	0	0
DsRed_YFP	20	0	0	0	0	0	0	0	0	0	0
DsRed_YFP	21	0	0	0	0	0	0	0	0	0	0
DsRed_YFP	22	0	0	0	0	0	0	0	0	0	0
DsRed_YFP	23	0	0	0	0	0	0	0	0	0	0
DsRed_YFP	24	0	0	0	0	0	0	0	0	0	0
DsRed_YFP	25	0	0	0	0	0	0	0	0	0	0
DsRed_YFP	26	0	0	0	0	0	0	0	0	0	0

### Sheet: melanogaster female fertility
bam Genotype	Vial	D3	D5	D7	D9_1	D9_2	D11	D13	D15	D17
yfp	1	22	0	0	0	0	0	0	0	0
yfp	2	22	10	4	21	5	24	13	2	1
yfp	3	30	13	7	9	2	29	18	1	0
yfp	4	20	19	11	13	1	3	0	0	0
yfp	5	29	10	0	0	0	0	0	0	0
yfp	6	44	21	8	18	5	44	31	9	0
yfp	7	0	0	0	0	0	0	0	0	0
yfp	8	34	34	10	15	0	47	30	7	2
yfp	9	26	25	4	9	2	40	42	9	0
yfp	10	38	20	10	16	4	35	8	2	0
yfp	11	29	7	3	18	6	34	18	3	0
yfp	12	42	29	8	4	0	1	3	2	0
yfp	13	4	0	0	0	0	0	0	0	0
yfp	14	28	10	5	12	5	16	11	1	4
yfp	15	0	32	50	9	0	4	0	0	0
yfp	16	30	19	5	4	0	2	5	8	0
yfp	17	0	0	0	0	0	0	0	0	0
yfp	18	30	30	9	0	0	0	1	0	0
yfp	20	27	9	16	16	4	32	29	4	1
yfp	21	26	17	9	5	3	13	4	1	0
yfp	22	26	4	0	1	0	0	0	0	0
yfp	23	33	18	6	7	2	11	10	1	0
yfp	24	10	13	15	4	0	3	2	3	1
yfp	25	44	22	2	2	0	15	28	5	0
yfp	26	38	13	0	0	0	0	0	0	0
yfp	28	15	5	0	9	0	2	3	0	0
yfp	29	38	27	14	17	4	14	16	3	1
yfp	30	44	38	6	0	0	1	5	0	0
yfp	31	34	29	16	10	0	0	0	0	0
yfp	32	33	6	0	0	0	0	0	0	0
yfp	33	15	26	22	9	6	12	7	0	0
yfp	34	12	24	27	8	0	9	1	3	3
yfp	35	25	6	19	17	0	11	1	5	6
DsRed	1	59	37	11	20	0	3	8	4	0
DsRed	2	12	0	0	0	0	0	0	0	0
DsRed	3	33	3	0	0	0	0	0	0	0
DsRed	4	34	32	7	8	7	11	9	3	0
DsRed	5	43	33	0	0	0	0	0	0	0
DsRed	6	36	30	12	17	0	1	0	0	0
DsRed	7	68	46	14	0	0	0	12	19	2
DsRed	8	42	28	9	16	12	36	41	3	0
DsRed	9	51	28	41	11	1	44	54	6	0
DsRed	10	36	9	9	9	4	21	9	0	0
DsRed	11	38	35	14	3	0	2	0	0	0
DsRed	12	34	5	3	1	12	12	6	0	0
DsRed	13	36	23	6	17	17	27	22	0	0
DsRed	14	26	18	3	0	0	0	0	0	0
DsRed	15	51	23	7	3	7	22	2	0	2
DsRed	16	25	15	5	0	1	10	4	0	1
DsRed	17	42	23	5	1	0	0	0	0	0
DsRed	18	35	20	15	20	17	42	24	0	0
DsRed	19	47	43	22	1	0	1	0	0	0
DsRed	20	49	39	14	0	0	1	0	0	3
DsRed	21	45	17	10	11	0	17	8	2	1
DsRed	22	0	0	0	0	0	0	0	0	0
DsRed	23	55	30	14	12	11	27	16	0	1
DsRed	24	0	0	0	0	0	0	0	0	0
DsRed	25	43	4	8	4	0	0	0	0	0
DsRed	26	72	37	13	3	1	19	16	13	1
DsRed	27	0	0	0	0	0	0	0	0	0
DsRed	28	42	41	17	10	0	4	6	1	0
DsRed	29	33	28	6	3	1	10	1	0	0
DsRed	30	39	22	15	14	14	19	6	1	1
DsRed	31	0	0	0	0	0	0	0	0	0
DsRed	32	38	40	3	0	0	27	21	6	1
DsRed	33	48	25	14	5	1	7	2	0	0
DsRed	34	25	13	9	3	0	1	0	0	0
DsRed	35	44	34	21	15	10	23	2	0	3
w1118	1	45	13	10	3	7	16	17	3	0
w1118	2	35	14	12	5	0	6	21	3	0
w1118	3	31	29	7	8	10	34	11	1	0
w1118	4	35	27	10	9	5	14	14	2	1
w1118	5	41	25	8	7	2	27	16	2	1
w1118	6	29	25	26	9	6	14	14	2	1
w1118	7	29	16	11	8	7	32	27	4	0
w1118	8	6	4	10	13	4	15	6	0	0
w1118	9	38	18	9	14	8	38	22	3	0
w1118	10	32	23	14	10	3	60	36	3	0
w1118	11	19	12	9	3	0	0	0	0	0
w1118	12	6	4	1	0	0	0	0	0	0
w1118	13	25	11	11	7	1	23	29	4	0
w1118	14	26	20	3	0	0	0	0	0	0
w1118	15	21	13	6	0	0	0	0	0	1
w1118	16	36	28	7	2	0	6	1	0	2
w1118	17	10	0	0	0	0	0	0	0	0
w1118	18	34	8	2	3	12	31	20	0	3
w1118	19	30	17	12	11	4	40	25	2	0
w1118	20	26	32	11	3	0	0	6	1	1
w1118	21	31	10	10	9	5	15	6	0	0
w1118	22	14	12	13	15	0	3	5	1	1
w1118	23	30	24	9	7	1	27	23	1	0
w1118	24	27	16	19	9	2	1	17	12	1
w1118	25	19	12	4	8	0	3	4	3	0
w1118	26	24	25	14	6	16	22	4	1	3
w1118	27	25	10	0	0	0	2	0	0	0
w1118	28	34	32	11	15	1	2	15	3	0
w1118	29	43	26	4	0	0	2	5	1	0
w1118	30	25	27	22	8	4	46	6	3	0
DsRed_YFP	0	0	0	0	0	0	0	0	0	0
DsRed_YFP	0	0	0	0	0	0	0	0	0	0
DsRed_YFP	0	0	0	0	0	0	0	0	0	0
DsRed_YFP	0	0	0	0	0	0	0	0	0	0
DsRed_YFP	0	0	0	0	0	0	0	0	0	0
DsRed_YFP	0	0	0	0	0	0	0	0	0	0
DsRed_YFP	0	0	0	0	0	0	0	0	0	0
DsRed_YFP	0	0	0	0	0	0	0	0	0	0
DsRed_YFP	0	0	0	0	0	0	0	0	0	0
DsRed_YFP	0	0	0	0	0	0	0	0	0	0
DsRed_YFP	0	0	0	0	0	0	0	0	0	0
DsRed_YFP	0	0	0	0	0	0	0	0	0	0
DsRed_YFP	0	0	0	0	0	0	0	0	0	0
DsRed_YFP	0	0	0	0	0	0	0	0	0	0
DsRed_YFP	0	0	0	0	0	0	0	0	0	0
DsRed_YFP	0	0	0	0	0	0	0	0	0	0
DsRed_YFP	0	0	0	0	0	0	0	0	0	0
DsRed_YFP	0	0	0	0	0	0	0	0	0	0
DsRed_YFP	0	0	0	0	0	0	0	0	0	0
DsRed_YFP	0	0	0	0	0	0	0	0	0	0
DsRed_YFP	0	0	0	0	0	0	0	0	0	0
DsRed_YFP	0	0	0	0	0	0	0	0	0	0
DsRed_YFP	0	0	0	0	0	0	0	0	0	0
DsRed_YFP	0	0	0	0	0	0	0	0	0	0
DsRed_YFP	0	0	0	0	0	0	0	0	0	0
DsRed_YFP	0	0	0	0	0	0	0	0	0	0
DsRed_YFP	0	0	0	0	0	0	0	0	0	0
DsRed_YFP	0	0	0	0	0	0	0	0	0	0
DsRed_YFP	0	0	0	0	0	0	0	0	0	0
DsRed_YFP	0	0	0	0	0	0	0	0	0	0
DsRed_YFP	0	0	0	0	0	0	0	0	0	0
DsRed_YFP	0	0	0	0	0	0	0	0	0	0
DsRed_YFP	0	0	0	0	0	0	0	0	0	0
DsRed_YFP	0	0	0	0	0	0	0	0	0	0
DsRed_YFP	0	0	0	0	0	0	0	0	0	0

### Sheet: simulans male fertility
bam Genotype	Vial	D1	D3	D5	D7	D9_2	D11	D13
wildtype	1	14	48	3	1	4	14	1
wildtype	2	8	38	1	3	16	24	2
wildtype	3	16	46	4	2	7	25	4
wildtype	4	0	0	0	0	0	0	0
wildtype	5	0	0	0	0	0	0	0
wildtype	6	0	0	0	0	0	0	0
wildtype	7	16	51	10	3	15	33	1
wildtype	8	0	0	0	0	0	0	0
wildtype	9	0	0	0	0	0	0	0
wildtype	10	0	0	0	0	0	0	0
wildtype	11	4	33	16	0	11	2	0
wildtype	12	12	45	11	0	21	19	0
wildtype	13	12	33	3	0	43	1	1
wildtype	14	0	0	0	0	0	0	0
wildtype	15	10	29	4	1	15	21	3
wildtype	16	0	0	0	0	0	0	0
wildtype	17	0	0	0	0	0	0	0
wildtype	18	13	65	5	2	32	35	2
wildtype	19	0	0	0	0	0	0	0
wildtype	20	0	0	0	0	0	0	0
wildtype	21	0	0	0	0	0	0	0
wildtype	22	7	39	5	0	7	16	3
wildtype	23	0	0	0	0	0	0	0
wildtype	24	13	50	10	1	26	15	1
wildtype	25	10	4	0	0	0	2	0
wildtype	26	0	0	0	0	0	0	0
wildtype	27	7	42	1	4	14	31	3
wildtype	28	0	0	0	0	0	0	0
wildtype	29	0	0	0	0	0	0	0
wildtype	30	0	0	0	0	0	0	0
YFP	1	0	0	0	0	0	0	0
YFP	2	0	0	0	0	0	0	0
YFP	3	3	40	3	1	3	20	6
YFP	4	0	0	0	0	0	0	0
YFP	5	24	41	15	3	14	25	4
YFP	6	15	31	9	2	16	24	3
YFP	7	9	23	4	0	0	0	0
YFP	8	4	39	3	1	11	17	0
YFP	9	0	0	0	0	0	0	0
YFP	10	25	46	9	1	14	13	0
YFP	11	0	4	7	2	0	0	0
YFP	12	0	0	0	0	0	0	0
YFP	13	8	43	9	2	24	27	3
YFP	14	0	0	0	0	0	0	0
YFP	15	0	0	0	0	0	0	0
YFP	16	0	0	0	0	0	0	0
YFP	17	0	0	0	0	0	0	0
YFP	18	9	22	4	0	2	0	0
YFP	19	17	48	0	2	13	39	2
YFP	20	18	42	1	1	5	1	0
YFP	21	7	28	2	0	0	0	0
YFP	22	10	36	1	2	12	11	0
YFP	23	17	44	5	2	12	36	0
YFP	24	0	36	43	7	24	33	2
YFP	25	0	0	0	0	0	0	0
YFP	26	25	35	17	4	12	47	2
YFP	27	15	21	1	0	3	20	13
YFP	28	0	0	0	0	3	20	2
YFP	29	0	0	0	0	0	0	0
DsRed	1	0	21	5	1	0	1	0
DsRed	2	7	6	3	3	0	2	1
DsRed	3	14	39	10	2	4	9	2
DsRed	4	19	43	3	1	15	5	1
DsRed	5	25	44	13	3	13	29	7
DsRed	6	0	0	0	0	0	0	0
DsRed	7	0	0	0	0	0	0	0
DsRed	8	0	0	0	0	7	31	3
DsRed	9	18	29	3	0	1	1	0
DsRed	10	13	25	0	0	0	0	0
DsRed	11	10	26	2	1	5	20	3
DsRed	12	15	53	4	1	19	32	2
DsRed	13	25	30	6	1	5	16	15
DsRed	14	0	0	0	0	0	0	0
DsRed	15	0	0	0	0	0	0	0
DsRed	16	8	36	3	0	9	13	15
DsRed	17	0	0	0	0	0	0	0
DsRed	18	0	0	0	0	3	23	19
DsRed	19	0	0	0	0	0	0	0
DsRed	20	16	30	5	1	10	24	2
DsRed	21	0	0	0	0	0	0	0
DsRed	22	0	0	0	0	0	0	0
DsRed	23	0	0	0	0	0	0	0
DsRed	24	26	41	3	0	13	28	0
DsRed	25	2	40	1	0	2	0	0
DsRed	26	9	29	5	0	3	16	6
DsRed	27	0	0	0	0	0	0	0
DsRed_YFP	1	0	0	0	0	0	0	0
DsRed_YFP	2	0	0	0	0	0	0	0
DsRed_YFP	3	0	0	0	0	0	0	0
DsRed_YFP	4	0	0	0	0	0	0	0
DsRed_YFP	5	0	0	0	0	0	0	0
DsRed_YFP	6	0	0	0	0	0	0	0
DsRed_YFP	7	0	0	0	0	0	0	0
DsRed_YFP	8	0	0	0	0	0	0	0
DsRed_YFP	9	0	0	0	0	0	0	0
DsRed_YFP	10	0	0	0	0	0	0	0
DsRed_YFP	11	0	0	0	0	0	0	0
DsRed_YFP	12	0	0	0	0	0	0	0
DsRed_YFP	13	0	0	0	0	0	0	0
DsRed_YFP	14	0	0	0	0	0	0	0
DsRed_YFP	15	0	0	0	0	0	0	0
DsRed_YFP	16	0	0	0	0	0	0	0
DsRed_YFP	17	0	0	0	0	0	0	0
DsRed_YFP	18	0	0	0	0	0	0	0
DsRed_YFP	19	0	0	0	0	0	0	0
DsRed_YFP	20	0	0	0	0	0	0	0
DsRed_YFP	21	0	0	0	0	0	0	0
DsRed_YFP	22	0	0	0	0	0	0	0
DsRed_YFP	23	0	0	0	0	0	0	0
DsRed_YFP	24	0	0	0	0	0	0	0
DsRed_YFP	25	0	0	0	0	0	0	0

### Sheet: simulans female fertility
bam Genotype	Vial	D1	D3	D5	D7	D9_2	D11	D13
wildtype	1	8	31	6	0	15	29	2
wildtype	2	0	0	0	0	0	0	0
wildtype	3	0	0	0	0	0	0	0
wildtype	4	0	0	0	0	0	0	0
wildtype	5	0	36	7	0	11	1	0
wildtype	6	0	0	0	0	0	0	0
wildtype	7	20	31	6	1	17	26	9
wildtype	8	0	0	0	0	0	0	0
wildtype	9	11	25	7	1	12	19	0
wildtype	10	0	0	0	0	0	0	0
wildtype	11	14	24	5	1	11	10	0
wildtype	12	0	21	0	0	0	0	0
wildtype	13	12	0	3	2	13	20	1
wildtype	14	15	34	4	3	5	3	2
wildtype	15	0	0	0	0	0	0	0
wildtype	16	13	26	5	1	0	0	0
wildtype	17	28	0	0	0	0	0	0
wildtype	18	12	0	5	0	3	0	0
wildtype	19	0	31	0	0	3	19	3
wildtype	20	0	0	0	0	0	0	0
wildtype	21	6	0	3	1	9	10	1
wildtype	22	0	0	0	0	0	0	0
wildtype	23	0	0	0	0	0	0	0
wildtype	24	0	0	0	0	6	25	3
wildtype	25	0	0	0	0	3	10	0
wildtype	26	13	26	2	0	12	19	3
wildtype	27	23	35	2	6	17	22	4
wildtype	28	22	25	1	0	10	6	0
wildtype	29	2	30	2	0	2	20	2
wildtype	30	4	30	4	0	9	18	1
wildtype	31	0	0	0	0	0	0	0
wildtype	32	0	0	0	0	0	0	0
wildtype	33	0	0	0	0	0	0	0
DsRed	1	10	35	2	1	7	19	4
DsRed	2	16	35	3	0	1	18	15
DsRed	3	11	36	4	1	28	13	0
DsRed	4	0	0	0	0	0	0	0
DsRed	5	0	0	0	0	0	0	0
DsRed	6	0	0	0	0	0	0	0
DsRed	7	7	29	8	1	14	9	1
DsRed	8	16	33	1	2	12	26	1
DsRed	9	0	0	0	0	0	0	0
DsRed	10	0	0	0	0	0	0	0
DsRed	11	0	0	0	0	0	0	0
DsRed	12	17	39	1	1	12	32	0
DsRed	13	0	0	0	0	0	0	0
DsRed	14	10	27	4	0	16	22	2
DsRed	15	8	17	7	1	0	0	0
DsRed	16	13	22	4	0	16	16	1
DsRed	17	0	0	0	0	0	0	0
DsRed	18	7	26	9	1	16	12	1
DsRed	19	0	14	13	5	2	0	1
DsRed	20	2	19	5	2	8	22	1
DsRed	21	0	0	0	0	0	0	0
DsRed	22	17	31	1	3	13	27	0
DsRed	23	4	14	2	3	3	12	1
DsRed	24	21	34	4	0	17	20	0
DsRed	25	0	0	0	0	0	0	0
DsRed	26	11	28	3	0	10	32	4
DsRed	27	0	0	0	0	0	0	0
DsRed	28	0	0	0	0	0	8	7
DsRed	29	0	21	15	0	19	20	2
DsRed	30	0	0	0	0	0	0	0
DsRed	31	0	0	0	0	0	0	0
DsRed	32	12	20	4	0	0	0	0
YFP	1	11	30	2	2	6	15	0
YFP	2	0	0	0	0	0	0	0
YFP	3	0	0	0	0	0	0	0
YFP	4	0	0	0	0	0	0	0
YFP	5	5	39	5	0	0	0	0
YFP	6	0	0	0	0	0	0	0
YFP	7	0	3	14	12	3	0	0
YFP	8	0	25	16	1	12	28	3
YFP	9	12	38	2	2	8	30	1
YFP	10	7	19	3	2	6	25	0
YFP	11	9	37	6	0	18	7	0
YFP	12	7	23	7	1	5	3	0
YFP	13	9	37	5	0	5	12	5
YFP	14	0	0	0	0	0	0	0
YFP	15	9	33	2	0	12	25	1
YFP	16	7	26	3	2	7	19	2
YFP	17	0	0	0	0	0	0	0
YFP	18	7	29	6	2	6	18	3
YFP	19	0	0	0	0	0	0	0
YFP	20	7	33	7	1	8	19	0
YFP	21	11	30	1	1	12	17	1
YFP	22	0	30	12	1	3	29	10
YFP	23	0	0	0	0	0	0	0
YFP	24	0	0	0	0	0	0	0
YFP	25	0	0	0	0	0	0	0
YFP	26	0	0	0	0	0	0	0
YFP	27	7	46	7	0	12	23	5
YFP	28	14	36	4	1	10	18	0
YFP	29	0	0	0	0	0	14	6
YFP	30	0	0	0	0	0	0	0
YFP	31	1	22	6	1	1	0	0
YFP	32	13	28	4	1	30	7	0
YFP	33	0	0	0	0	0	4	9
DsRed_YFP	1	0	0	0	0	0	0	0
DsRed_YFP	2	0	0	0	0	0	0	0
DsRed_YFP	3	0	0	0	0	0	0	0
DsRed_YFP	4	0	0	0	0	0	0	0
DsRed_YFP	5	0	0	0	0	0	0	0
DsRed_YFP	6	0	0	0	0	0	0	0
DsRed_YFP	7	0	0	0	0	0	0	0
DsRed_YFP	8	0	0	0	0	0	0	0
DsRed_YFP	9	0	0	0	0	0	0	0
DsRed_YFP	10	0	0	0	0	0	0	0
DsRed_YFP	11	0	0	0	0	0	0	0
DsRed_YFP	12	0	0	0	0	0	0	0
DsRed_YFP	13	0	0	0	0	0	0	0
DsRed_YFP	14	0	0	0	0	0	0	0
DsRed_YFP	15	0	0	0	0	0	0	0
DsRed_YFP	16	0	0	0	0	0	0	0
DsRed_YFP	17	0	0	0	0	0	0	0
DsRed_YFP	18	0	0	0	0	0	0	0
DsRed_YFP	19	0	0	0	0	0	0	0
DsRed_YFP	20	0	0	0	0	0	0	0
DsRed_YFP	21	0	0	0	0	0	0	0
DsRed_YFP	22	0	0	0	0	0	0	0
DsRed_YFP	23	0	0	0	0	0	0	0
DsRed_YFP	24	0	0	0	0	0	0	0
DsRed_YFP	25	0	0	0	0	0	0	0
DsRed_YFP	26	0	0	0	0	0	0	0
DsRed_YFP	27	0	0	0	0	0	0	0
DsRed_YFP	28	0	0	0	0	0	0	0

### Sheet: yakuba male fertility
bam Genotype	Vial	D1	D3	D5
wildtype	1	23	5	0
wildtype	2	50	7	0
wildtype	3	41	17	1
wildtype	4	22	8	0
wildtype	5	13	5	0
wildtype	6	39	17	1
wildtype	7	31	11	1
wildtype	8	39	2	0
wildtype	9	20	10	2
DsRed	1	40	12	0
DsRed	2	39	4	0
DsRed	3	38	22	2
DsRed	4	3	0	0
DsRed	5	38	21	0
DsRed	6	21	7	0
DsRed	7	19	9	0
yfp	1	17	16	0
yfp	2	45	20	1
yfp	3	48	9	0
yfp	4	47	9	0
yfp	5	23	5	0
yfp	6	22	30	10
DsRed_YFP	1	0	0	0
DsRed_YFP	2	0	0	0
DsRed_YFP	3	0	0	0
DsRed_YFP	4	0	0	0
DsRed_YFP	5	0	0	0
DsRed_YFP	6	0	0	0
DsRed_YFP	7	0	0	0
DsRed_YFP	8	0	0	0
DsRed_YFP	9	0	0	0
DsRed_YFP	10	0	0	0
DsRed_YFP	11	0	0	0
DsRed_YFP	12	0	0	0
DsRed_YFP	13	0	0	0
DsRed_YFP	14	0	0	0
DsRed_YFP	15	0	0	0
DsRed_YFP	16	0	0	0
DsRed_YFP	17	0	0	0
DsRed_YFP	18	0	0	0
DsRed_YFP	19	0	0	0
DsRed_YFP	20	0	0	0
DsRed_YFP	21	0	0	0
DsRed_YFP	22	0	0	0
DsRed_YFP	23	0	0	0
DsRed_YFP	24	0	0	0
DsRed_YFP	25	0	0	0
DsRed_YFP	26	0	0	0
DsRed_YFP	27	0	0	0
DsRed_YFP	28	0	0	0
DsRed_YFP	29	0	0	0
DsRed_YFP	30	0	0	0

### Sheet: yakuba female fertility
bam Genotype	Vial	D1	D3	D5
wildtype	1	2	2	0
wildtype	2	18	5	0
wildtype	3	9	2	0
wildtype	4	26	6	2
wildtype	5	9	6	0
wildtype	6	28	0	0
wildtype	7	4	7	0
wildtype	8	7	12	0
wildtype	9	23	4	0
wildtype	10	25	4	0
wildtype	11	25	2	0
wildtype	12	25	7	1
wildtype	13	39	2	2
wildtype	14	2	4	0
wildtype	15	28	5	0
wildtype	16	27	17	1
DsRed	1	6	0	0
DsRed	2	24	12	6
DsRed	3	37	18	0
DsRed	4	23	21	0
DsRed	5	22	9	0
DsRed	6	37	8	0
DsRed	7	17	6	0
DsRed	8	13	13	4
DsRed	9	15	13	8
DsRed	10	10	0	0
DsRed	11	44	7	0
DsRed	12	37	7	1
DsRed	13	9	0	0
DsRed	14	24	13	0
DsRed	15	28	15	3
DsRed	16	11	5	0
DsRed	17	2	0	0
DsRed	18	30	4	0
DsRed	19	15	0	0
yfp	1	32	16	1
yfp	2	26	5	2
yfp	3	18	12	1
yfp	4	24	2	0
yfp	5	14	1	0
yfp	6	9	0	0
yfp	7	16	6	1
yfp	8	3	0	0
yfp	9	11	1	2
yfp	10	4	1	0
yfp	11	13	0	0
yfp	12	38	6	0
DsRed_YFP	1	0	0	0
DsRed_YFP	2	0	0	0
DsRed_YFP	3	0	0	0
DsRed_YFP	4	0	0	0
DsRed_YFP	5	0	0	0
DsRed_YFP	6	0	0	0
DsRed_YFP	7	0	0	0
DsRed_YFP	8	0	0	0
DsRed_YFP	9	0	0	0
DsRed_YFP	10	0	0	0
DsRed_YFP	11	0	0	0
DsRed_YFP	12	0	0	0
DsRed_YFP	13	0	0	0
DsRed_YFP	14	0	0	0
DsRed_YFP	15	0	0	0
DsRed_YFP	16	0	0	0
DsRed_YFP	17	0	0	0
DsRed_YFP	18	0	0	0
DsRed_YFP	19	0	0	0
DsRed_YFP	20	0	0	0
DsRed_YFP	21	0	0	0
DsRed_YFP	22	0	0	0
DsRed_YFP	23	0	0	0
DsRed_YFP	24	0	0	0
DsRed_YFP	25	0	0	0
DsRed_YFP	26	0	0	0
DsRed_YFP	27	0	0	0
DsRed_YFP	28	0	0	0
DsRed_YFP	29	0	0	0

### Sheet: teisseri male fertility
bam Genotype	Vial	D1	D3	D5	D7	D9_2	D11	D13
wildtype	1	9	13	3	0	9	7	1
wildtype	2	1	14	3	2	0	16	1
wildtype	3	2	14	8	10	17	12	1
wildtype	4	4	25	15	3	0	28	2
wildtype	5	0	7	9	5	0	18	4
wildtype	6	2	16	15	1	2	20	1
wildtype	7	10	13	1	15	6	26	5
wildtype	8	3	14	7	11	4	22	0
wildtype	9	4	19	10	3	0	0	0
wildtype	10	5	12	0	0	14	13	1
wildtype	11	1	11	11	8	8	21	1
wildtype	12	2	12	15	12	3	35	0
wildtype	13	6	22	5	8	0	34	4
wildtype	14	3	14	2	22	5	21	1
wildtype	15	6	8	4	0	0	0	0
wildtype	16	6	18	4	5	4	21	2
wildtype	17	2	17	6	5	0	6	1
wildtype	18	2	21	5	4	1	10	1
DsRed	1	2	16	12	7	4	17	1
DsRed	2	2	12	15	2	0	4	0
DsRed	3	4	26	4	1	1	23	12
DsRed	4	1	25	4	5	13	23	2
DsRed	5	1	30	5	4	6	29	1
DsRed	6	2	14	15	6	11	17	16
DsRed	7	2	25	6	1	2	28	4
DsRed	8	9	33	4	7	6	24	0
DsRed	9	8	25	6	6	5	3	6
DsRed	10	0	30	4	1	2	18	0
DsRed	11	0	9	26	6	11	15	2
YFP	1	6	23	8	10	5	31	2
YFP	2	1	25	6	2	3	21	2
YFP	3	4	23	2	23	3	23	2
YFP	4	1	6	10	8	2	9	1
YFP	5	0	1	0	3	0	1	0
YFP	6	2	19	6	0	0	17	7
YFP	7	7	19	5	6	2	27	2
YFP	8	2	9	2	3	3	15	1
YFP	9	4	11	3	8	2	17	1
YFP	10	5	21	9	2	6	10	3
YFP	11	1	19	4	0	1	16	5
YFP	12	3	21	6	11	6	20	3
YFP	13	2	28	3	5	3	26	2
DsRed_YFP	1	5	17	2	9	1	20	4
DsRed_YFP	2	6	21	15	2	3	24	3
DsRed_YFP	3	3	25	11	6	0	29	2
DsRed_YFP	4	3	9	9	16	10	15	4
DsRed_YFP	5	1	23	8	1	1	22	2
DsRed_YFP	6	0	1	18	10	0	10	0
DsRed_YFP	7	2	27	16	5	0	29	1
DsRed_YFP	8	0	0	0	0	0	0	0
DsRed_YFP	9	0	8	17	4	3	19	1
DsRed_YFP	10	3	13	11	2	0	15	4
DsRed_YFP	11	0	13	25	2	3	21	4
DsRed_YFP	12	0	14	15	2	0	24	2
DsRed_YFP	13	11	22	1	19	4	24	1
DsRed_YFP	14	8	21	1	5	4	4	0
DsRed_YFP	15	2	21	5	8	2	23	2
DsRed_YFP	16	2	11	18	8	11	20	2
DsRed_YFP	17	0	19	6	2	5	4	0
DsRed_YFP	18	4	20	7	4	2	5	8
DsRed_YFP	19	2	7	14	7	12	0	0

### Sheet: teissieri female fertility
bam Genotype	Vial	D1	D3	D5	D7	D9_2	D11	D13
wildtype	1	2	17	4	1	1	22	3
wildtype	2	0	0	0	0	0	0	0
wildtype	3	0	18	0	9	1	19	3
wildtype	4	0	0	0	0	0	0	0
wildtype	5	0	11	10	13	1	20	2
wildtype	6	0	16	12	1
wildtype	7	1	21	11	4	3	0	1
wildtype	8	0	29	5	3	0	22	1
wildtype	9	0	0	0	0	0	0	0
wildtype	10	3	30	2	2	3	16	0
wildtype	11	1	5	2	0
wildtype	12	0	31	4	6	0	26	3
wildtype	13	4	33	0	3	6	16	0
wildtype	14	0	25	0	5	0	22	1
DsRed	1	1	13	15	1	2	19	7
DsRed	2	2	15	6	0	0	0	0
DsRed	3	1	23	2	1	1	9	1
DsRed	4	1	23	5	3	8	8	1
DsRed	5	0	8	18	7	5	18	7
DsRed	6	5	16	2	8	5	25	1
DsRed	7	1	7	4	1	0	5	0
DsRed	8	3	21	3	3	5	13	0
DsRed	9	4	28	2	5	0	21	5
DsRed	10	0	27	5	2	3	24	0
DsRed	11	0	11	0	7	1	12	0
DsRed	12	7	24	2	15	4	17	8
DsRed	13	0	21	4	3	2	15	0
DsRed	14	1	13	17	7	7	17	3
YFP	1	0	2	0	0	0	0	0
YFP	2	0	15	19	2	5	12	1
YFP	3	1	25	3	1	0	12	4
YFP	4	2	16	4	15	1	27	0
YFP	5	1	1	0	0
YFP	6	2	19	1	1	0	10	14
YFP	7	1	6	20	0	0	1	0
YFP	8	5	8	7	12	4	22	0
DsRed_YFP	1	3	21	3	4	3	13	5
DsRed_YFP	2	0	12	9	7	8	4	3
DsRed_YFP	3	4	24	2	5	9	12	4
DsRed_YFP	4	1	18	9	6	1	29	2
DsRed_YFP	5	3	16	7	4	5	25	2
DsRed_YFP	6	0	21	9	0	1	17	0
DsRed_YFP	7	1	29	1	1	0	0	0
DsRed_YFP	8	1	20	1	0	0	0	0
DsRed_YFP	9	0	29	11	8	1	22	6
DsRed_YFP	10	5	25	2	1	7	11	0
DsRed_YFP	11	0	18	12	0	4	17	1
DsRed_YFP	12	0	28	12	2	3		2
DsRed_YFP	13	2	11	25	0	6	22
DsRed_YFP	14	0	13	10	1	8	25	2
DsRed_YFP	15	0	17	12	2	0	6	1
DsRed_YFP	16	0	4	11	6	0		2

### Sheet: ananassae male fertility
bam Genotype	Vial	D1	D4	D7
wildtype	1	2	21	6
wildtype	2	0	0	0
wildtype	3	2	8	0
wildtype	4	0	10	2
wildtype	5	0	0	0
wildtype	6	0	0	0
wildtype	7	0	0	0
wildtype	8	0	0	0
wildtype	9	0	0	0
wildtype	10	8	4	1
wildtype	11	9	5	1
wildtype	12	0	0	0
wildtype	13	0	0	0
wildtype	14	0	0	0
yfp	1	0	0	0
yfp	2	0	0	0
yfp	3	1	7	2
yfp	4	0	0	0
yfp	5	0	4	17
yfp	6	10	12	1
yfp	7	0	0	0
yfp	8	0	0	0
yfp	9	17	9	1
yfp	10	0	21	8
yfp	11	2	7	1
yfp	12	12	10	3
yfp	13	3	0	0
DsRed	1	3	0	9
DsRed	2	0	0	0
DsRed	3	1	7	2
DsRed	4	5	1	0
DsRed	5	4	1	0
DsRed	6	0	20	4
DsRed	7	11	1	0
DsRed	8	0	0	0
DsRed	9	0	0	0
DsRed	10	4	0	0
DsRed	11	3	14	6
DsRed	12	3	26	2
DsRed_yfp	1	0	0	0
DsRed_yfp	2	0	0	0
DsRed_yfp	3	1	1	0
DsRed_yfp	4	6	6	0
DsRed_yfp	5	0	0	0
DsRed_yfp	6	0	0	0
DsRed_yfp	7	0	0	0
DsRed_yfp	8	0	0	0
DsRed_yfp	9	10	10	0
DsRed_yfp	10	0	0	0
DsRed_yfp	11	10	6	2
DsRed_yfp	12	0	3	1
DsRed_yfp	13	13	4	4
DsRed_yfp	14	0	0	0
DsRed_yfp	15	0	0	0

### Sheet: ananassae female fertility
bam Genotype	Vial	D1	D4	D7
wildtype	1	0	0	0
wildtype	2	5	6	0
wildtype	3	3	22	10
wildtype	4	3	23	2
wildtype	5	15	17	1
wildtype	6	14	20	5
wildtype	7	1	0	0
wildtype	8	2	8	0
wildtype	9	29	34	1
wildtype	10	0	0	0
wildtype	11	0	0	0
wildtype	12	12	29	3
wildtype	13	1	5	1
wildtype	14	5	27	2
wildtype	15	17	42	1
wildtype	16	21	16	0
wildtype	17	0	28	2
wildtype	18	19	13	7
wildtype	19	12	21	0
yfp	1	3	13	6
yfp	2	13	1	2
yfp	3	0	19	0
yfp	4	21	11	0
yfp	5	6	42	1
yfp	6	0	10	2
yfp	7	9	18	0
yfp	8	14	11	7
yfp	9	1	17	9
yfp	10	5	15	9
yfp	11	3	8	0
yfp	12	15	14	18
yfp	13	5	1	2
DsRed	1	4	25	2
DsRed	2	10	10	2
DsRed	3	15	17	9
DsRed	4	0	6	3
DsRed	5	15	3	0
DsRed	6	0	0	0
DsRed	7	11	22	10
DsRed	8	6	22	5
DsRed	9	3	0	0
DsRed	10	8	14	0
DsRed	11	14	19	0
DsRed	12	1	0	0
DsRed	13	2	8	8
DsRed	14	16	15	0
DsRed	15	37	34	0
DsRed	16	17	28	4
DsRed	17	6	18	3
DsRed	18	17	25	21
DsRed	19	0	13	5
DsRed	20	17	21	4
DsRed_yfp	1	0	0	0
DsRed_yfp	2	0	0	0
DsRed_yfp	3	0	0	0
DsRed_yfp	4	0	0	0
DsRed_yfp	5	0	0	0
DsRed_yfp	6	0	0	0
DsRed_yfp	7	0	0	0
DsRed_yfp	8	0	0	0
DsRed_yfp	9	0	0	0
DsRed_yfp	10	0	0	0
DsRed_yfp	11	0	0	0
DsRed_yfp	12	0	0	0
DsRed_yfp	13	0	0	0
DsRed_yfp	14	0	0	0
DsRed_yfp	15	0	0	0
DsRed_yfp	16	0	0	0
DsRed_yfp	17	0	0	0
DsRed_yfp	18	0	0	0
DsRed_yfp	19	0	0	0
DsRed_yfp	20	0	0	0
